# scDTL: single-cell RNA-seq imputation based on deep transfer learning using bulk cell information

**DOI:** 10.1101/2024.03.20.585898

**Authors:** Liuyang Zhao, Jun Tian, Yufeng Xie, Landu Jiang, Jianhao Huang, Haoran Xie, Dian Zhang

**Author notes:** The first two authors contributed equally to this paper.

## Abstract

**Motivation:** The growing amount of single-cell RNA sequencing (scRNA-seq) data allows researchers to investigate cellular heterogeneity and gene expression profiles, providing a high-resolution view of transcriptome at the single-cell level. However, dropout events, which are often present in scRNA-seq data, remain challenges for downstream analysis. Although a number of studies have been developed to recover single-cell expression profiles, their performance is sometimes limited by not fully utilizing the inherent relations between genes.

**Results:** To address the issue, we propose a deep transfer learning based approach called scDTL for scRNA-seq data imputation by exploring the bulk RNA-sequencing information. scDTL firstly trains an imputation model for bulk RNA-seq data using a denoising autoencoder (DAE). We then apply a domain adaptation architecture that builds a mapping between bulk gene and single-cell gene domains, which transfers the knowledge learned by the bulk imputation model to scRNA-seq learning task. In addition, scDTL employs a parallel operation with a 1D U-Net denoising model to provide gene representations of varying granularity, capturing both coarse and fine features of the scRNA-seq data. At the final step, we use the cross-channel attention mechanism to fuse the features learned from the transferred bulk imputer and U-Net model. In the evaluation, we conduct extensive experiments to demonstrate that scDTL based approach could outperform other state-of-the-art methods in the quantitative comparison and downstream analyses.
