## Supplementary Table 1 for "scDTL: single-cell RNA-seq imputation based on deep transfer learning using bulk cell information"

### Sheet: Sheet1
	RMSE												L1_distance											PCCs
GSE112274	GSE112274	scDTL	CL-Impute	GE-Impute	MAGIC	scGCL	SCRABBLE	CMFimpute					GSE112274	scDTL	CL-Impute	GE-Impute	MAGIC	scGCL	SCRABBLE	CMFimpute				GSE112274	scDTL	CL-Impute	GE-Impute	MAGIC	scGCL	SCRABBLE	CMFimpute
	dropout 10%	0.249662	0.376183	0.36683	0.336491	0.677198	0.432895	0.630723					dropout 10%	0.0372748	0.05758	0.0554212	0.0502125	0.110035	0.0689652	0.100497				dropout 10%	0.990731	0.979304	0.980279	0.983369	0.932549	0.974988	0.941443
	dropout 20%	0.355265	0.530279	0.564046	0.515145	0.960254	0.660804	0.902235					dropout 20%	0.0751542	0.11297	0.121819	0.11055	0.220767	0.151288	0.203336				dropout 20%	0.981157	0.958091	0.953767	0.961546	0.864107	0.9496	0.879889
	dropout 40%	0.507564	0.999278	0.927802	0.86355	1.35851	1.04291	1.29026					dropout 40%	0.152246	0.306388	0.288061	0.26896	0.44163	0.340918	0.412024				dropout 40%	0.961298	0.852545	0.87673	0.895199	0.724396	0.909111	0.751435
GSE117872		Ours+leiden	CL-Impute	GE-Impute	MAGIC	scGCL	SCRABBLE	CMFimpute					GSE117872	Ours+leiden	CL-Impute	GE-Impute	MAGIC	scGCL	SCRABBLE	CMFimpute				GSE117872	Ours+leiden	CL-Impute	GE-Impute	MAGIC	scGCL	SCRABBLE	CMFimpute
	dropout 10%	0.208698	0.3374	0.3381	0.297521	0.698749	0.545808	0.554942					dropout 10%	0.029179	0.0470103	0.0489379	0.0419912	0.109078	0.0788636	0.082743				dropout 10%	0.993958	0.984611	0.984623	0.987944	0.934097	0.959364	0.958546
	dropout 20%	0.294304	0.525553	0.534532	0.465076	0.989663	0.776301	0.829849					dropout 20%	0.057783	0.10498	0.1109	0.0958943	0.21845	0.158628	0.174524				dropout 20%	0.98797	0.962727	0.962115	0.971229	0.86721	0.917279	0.906945
	dropout 40%	0.428344	1.02707	0.924717	0.823642	1.39931	1.09969	1.23101					dropout 40%	0.120043	0.305533	0.276238	0.24891	0.436664	0.318833	0.368645				dropout 40%	0.974437	0.858858	0.888444	0.913676	0.729715	0.831109	0.792614
GSE134836		Ours+leiden	CL-Impute	GE-Impute	MAGIC	scGCL	SCRABBLE	CMFimpute					GSE134836	Ours+leiden	CL-Impute	GE-Impute	MAGIC	scGCL	SCRABBLE	CMFimpute				GSE134836	Ours+leiden	CL-Impute	GE-Impute	MAGIC	scGCL	SCRABBLE	CMFimpute
	dropout 10%	0.0633901	0.515008	0.434889	0.44031	0.655355	0.682192	0.559638					dropout 10%	0.00557014	0.053502	0.0459215	0.0461847	0.0731795	0.0672103	0.0613743				dropout 10%	0.999464	0.96457	0.974839	0.973395	0.942157	0.946134	0.958081
	dropout 20%	0.094397	0.739629	0.650731	0.652057	0.92671	0.980116	0.830712					dropout 20%	0.0117004	0.109646	0.0986122	0.0989233	0.146345	0.135772	0.128823				dropout 20%	0.998852	0.926319	0.943614	0.941721	0.882312	0.891488	0.906279
	dropout 40%	0.117434	1.12005	1.01595	1.01454	1.31179	1.44178	1.21184					dropout 40%	0.020537	0.243171	0.222046	0.223563	0.29297	0.277988	0.267374				dropout 40%	0.998374	0.826415	0.860635	0.85778	0.753718	0.772444	0.79335
GSE134838		Ours+leiden	CL-Impute	GE-Impute	MAGIC	scGCL	SCRABBLE	CMFimpute					GSE134838	Ours+leiden	CL-Impute	GE-Impute	MAGIC	scGCL	SCRABBLE	CMFimpute				GSE134838	Ours+leiden	CL-Impute	GE-Impute	MAGIC	scGCL	SCRABBLE	CMFimpute
	dropout 10%	0.0519846	0.414368	0.364904	0.383601	0.495799	0.39355	0.468803					dropout 10%	0.00297991	0.0281201	0.025182	0.0261718	0.0355548	0.026653	0.0333354				dropout 10%	0.999415	0.962742	0.971386	0.96662	0.946232	0.964698	0.952056
	dropout 20%	0.0757441	0.596181	0.539369	0.557457	0.700854	0.557474	0.667306					dropout 20%	0.00614087	0.058013	0.0531433	0.0544892	0.0710763	0.053542	0.0671647				dropout 20%	0.99875	0.921644	0.936872	0.928777	0.889952	0.928361	0.900745
	dropout 40%	0.0955287	0.890822	0.821579	0.835323	0.991542	0.792827	0.954092					dropout 40%	0.010436	0.125491	0.116055	0.11776	0.142207	0.108401	0.136082				dropout 40%	0.99818	0.81701	0.848517	0.835064	0.76689	0.851706	0.786333
GSE134839		Ours+leiden	CL-Impute	GE-Impute	MAGIC	scGCL	SCRABBLE	CMFimpute					GSE134839	Ours+leiden	CL-Impute	GE-Impute	MAGIC	scGCL	SCRABBLE	CMFimpute				GSE134839	Ours+leiden	CL-Impute	GE-Impute	MAGIC	scGCL	SCRABBLE	CMFimpute
	dropout 10%	0.0806722	0.454885	0.395146	0.417538	0.577421	0.376617	0.516921					dropout 10%	0.0058192	0.0386827	0.0361052	0.0358856	0.054467	0.0302343	0.0475925				dropout 10%	0.998926	0.965697	0.974109	0.965872	0.944243	0.976616	0.95552
	dropout 20%	0.116985	0.678181	0.586012	0.610663	0.816994	0.53505	0.741147					dropout 20%	0.0122218	0.0843668	0.076249	0.0756921	0.108983	0.0611391	0.0968283				dropout 20%	0.998135	0.922703	0.942826	0.927238	0.886032	0.95263	0.907052
	dropout 40%	0.178103	1.03443	0.913936	0.927831	1.15541	0.767437	1.07084					dropout 40%	0.0257388	0.189191	0.170033	0.167836	0.217956	0.125999	0.199076				dropout 40%	0.994939	0.812718	0.85854	0.831788	0.760372	0.902176	0.797854
GSE134841		Ours+leiden	CL-Impute	GE-Impute	MAGIC	scGCL	SCRABBLE	CMFimpute					GSE134841	Ours+leiden	CL-Impute	GE-Impute	MAGIC	scGCL	SCRABBLE	CMFimpute				GSE134841	Ours+leiden	CL-Impute	GE-Impute	MAGIC	scGCL	SCRABBLE	CMFimpute
	dropout 10%	0.0999553	0.440511	0.367379	0.405759	0.534234	0.394113	0.490347					dropout 10%	0.00541461	0.0336988	0.029125	0.0312457	0.0439589	0.0293603	0.0396257				dropout 10%	0.998669	0.963123	0.974572	0.965425	0.94533	0.970624	0.95412
	dropout 20%	0.143671	0.635203	0.548957	0.591007	0.755324	0.55988	0.700201					dropout 20%	0.010104	0.0696804	0.0620853	0.0652822	0.0878951	0.059331	0.0802126				dropout 20%	0.998296	0.922202	0.942965	0.926164	0.888214	0.940269	0.904654
	dropout 40%	0.146249	0.964076	0.853307	0.8888	1.06828	0.799082	1.00677					dropout 40%	0.0177421	0.154791	0.138259	0.142164	0.175814	0.121124	0.163859				dropout 40%	0.997059	0.812587	0.858599	0.830184	0.764024	0.876738	0.793517
