## Supplementary Table 2 for "scDTL: single-cell RNA-seq imputation based on deep transfer learning using bulk cell information"

### Sheet: Sheet1
	RMSE								L1_distance							PCCs
GSE112274	GSE112274	scDTL	No CBAM and Unet modules	No CBAM module					GSE112274	scDTL	No CBAM and Unet modules	No CBAM module				GSE112274	scDTL	No CBAM and Unet modules	No CBAM module
	dropout 10%	0.249662	0.44265	0.333833					dropout 10%	0.0372748	0.069305	0.051539				dropout 10%	0.990731	0.972894	0.983622
	dropout 20%	0.355265	0.625707	0.54139					dropout 20%	0.0751542	0.138506	0.116539				dropout 20%	0.981157	0.948979	0.957389
	dropout 40%	0.507564	0.878888	0.61175					dropout 40%	0.152246	0.274909	0.193005				dropout 40%	0.961298	0.909221	0.943669
GSE117872		scDTL	No CBAM and Unet modules	No CBAM module					GSE117872	scDTL	No CBAM and Unet modules	No CBAM module				GSE117872	scDTL	No CBAM and Unet modules	No CBAM module
	dropout 10%	0.208698	0.391635	0.285606					dropout 10%	0.029179	0.054896	0.039247				dropout 10%	0.993958	0.979914	0.989016
	dropout 20%	0.294304	0.555907	0.46783					dropout 20%	0.057783	0.110272	0.092576				dropout 20%	0.98797	0.960663	0.970569
	dropout 40%	0.428344	0.779301	0.566172					dropout 40%	0.120043	0.218778	0.154698				dropout 40%	0.974437	0.925958	0.957239
GSE134836		scDTL	No CBAM and Unet modules	No CBAM module					GSE134836	scDTL	No CBAM and Unet modules	No CBAM module				GSE134836	scDTL	No CBAM and Unet modules	No CBAM module
	dropout 10%	0.0633901	0.554894	0.432784					dropout 10%	0.00557014	0.0575836	0.046862				dropout 10%	0.999464	0.958734	0.967814
	dropout 20%	0.094397	0.784768	0.695487					dropout 20%	0.0117004	0.115177	0.089472				dropout 20%	0.998852	0.916523	0.928751
	dropout 40%	0.117434	1.10992	0.915874					dropout 40%	0.020537	0.230357	0.178458				dropout 40%	0.998374	0.828574	0.851487
GSE134838		scDTL	No CBAM and Unet modules	No CBAM module					GSE134838	scDTL	No CBAM and Unet modules	No CBAM module				GSE134838	scDTL	No CBAM and Unet modules	No CBAM module
	dropout 10%	0.0519846	0.200669	0.363697					dropout 10%	0.00297991	0.0119757	0.023894				dropout 10%	0.999415	0.99138	0.971448
	dropout 20%	0.0757441	0.282479	0.526131					dropout 20%	0.00614087	0.0238367	0.049505				dropout 20%	0.99875	0.982922	0.939649
	dropout 40%	0.0955287	0.39462	0.757977					dropout 40%	0.010436	0.047084	0.102072				dropout 40%	0.99818	0.966723	0.872208
GSE134839		scDTL	No CBAM and Unet modules	No CBAM module					GSE134839	scDTL	No CBAM and Unet modules	No CBAM module				GSE134839	scDTL	No CBAM and Unet modules	No CBAM module
	dropout 10%	0.0806722	0.226791	0.390959					dropout 10%	0.0058192	0.017289	0.031935				dropout 10%	0.998926	0.991553	0.974795
	dropout 20%	0.116985	0.320525	0.566133					dropout 20%	0.0122218	0.034581	0.066304				dropout 20%	0.998135	0.983122	0.946862
	dropout 40%	0.178103	0.450769	0.807177					dropout 40%	0.0257388	0.068928	0.135416				dropout 40%	0.994939	0.966663	0.891292
GSE134841		scDTL	No CBAM and Unet modules	No CBAM module					GSE134841	scDTL	No CBAM and Unet modules	No CBAM module				GSE134841	scDTL	No CBAM and Unet modules	No CBAM module
	dropout 10%	0.0999553	0.219569	0.389199					dropout 10%	0.00541461	0.014904	0.029252				dropout 10%	0.998669	0.990933	0.97137
	dropout 20%	0.143671	0.309677	0.550525					dropout 20%	0.010104	0.029715	0.058393				dropout 20%	0.998296	0.98193	0.942304
	dropout 40%	0.146249	0.435617	0.782291					dropout 40%	0.0177421	0.059133	0.117757				dropout 40%	0.997059	0.964117	0.882017
