## Supplementary Table 3 for "scDTL: single-cell RNA-seq imputation based on deep transfer learning using bulk cell information"

### Sheet: Sheet1
GSE112274		Ours	scDTL	No CBAM and Unet modules	No CBAM module
	ARI	0.392684	0.498375	0.319481	0.353175
	FMI	0.563473	0.628998	0.516149	0.535862
GSE117872		Ours	scDTL	No CBAM and Unet modules	No CBAM module
	ARI	0.638321	0.323888	0.072616	0.275733
	FMI	0.7698	0.6477	0.354978	0.491449
GSE134836		Ours	Ours+leiden	No CBAM and Unet modules	No CBAM module
	ARI	0.996401	0.886436	0.251	0.296241
	FMI	0.998202	0.94251	0.615321	0.714571
GSE134838		Ours	Ours+leiden	No CBAM and Unet modules	No CBAM module
	ARI	0.992119	0.862254	0.180193	0.813983
	FMI	0.996168	0.930442	0.493144	0.905048
GSE134839		Ours	Ours+leiden	No CBAM and Unet modules	No CBAM module
	ARI	0.920845	0.347042	0.033945	0.160362
	FMI	0.946644	0.549055	0.303585	0.369409
GSE134841		Ours	Ours+leiden	No CBAM and Unet modules	No CBAM module
	ARI	0.816238	0.214642	0.023149	0.037625
	FMI	0.859361	0.440526	0.238877	0.254709
